# Genomic Analysis Reveals Genetic Diversity, Population Structure and Evolutionary Dynamics in Bluebunch wheatgrass (*Pseudoroegneria* species)

**DOI:** 10.1101/2025.03.03.641294

**Authors:** Yuanyuan Ji, Nadeem Khan, Raju Chaudhary, Sampath Perumal, Zhengping Wang, Pierre Hucl, Bill Biligetu, Andrew G. Sharpe, Lingling Jin

## Abstract

Bluebunch wheatgrass (BBWG: *Pseudoroegneria* species) is an outcrossing perennial grass of considerable ecological and agricultural importance due to its resilience in adverse environmental conditions. To gain a deeper understanding of the diversity, population structure, and genetic relationship within the *Pseudoroegneria* genus, we analyzed genomic variations of 145 genotypes representing seven species (*P. spicata, P. tauri, P. geniculata, P. libanotica, P. strigosa, P. stipifolia, and P. cognata*) from major global lineages, using genotyping-by-sequencing. Our results identify six distinct genetic clusters, with *P. spicata* (a North America species) clearly separated from the other six species underscoring its unique genetic identity. In contrast, the Eurasian species exhibit mixed ancestry, indicating intricate genetic relationships and widespread exchange of genetic material. Furthermore, no single species tree fully captures the relationships among them, implying interactions such as hybridization or gene flows between closely related species. To investigate the evolutional history of Eurasian BBWG species, we reconstructed the species tree topology based on the SNV (single nucleotide variants) matrix, which revealed potential gene flow events. Our findings suggest that the Eurasian BBWG species have undergone reticulate evolution, characterized by substantial gene flow.
