## Supplementary Tables for "Genomic Analysis Reveals Genetic Diversity, Population Structure and Evolutionary Dynamics in Bluebunch wheatgrass (*Pseudoroegneria* species)"

### Sheet: Table_S1
Table S1: Origin, ploidy and read mapping rate for each accession
Common name	Species	Accession	Ploidy*	Origin	Total reads (GBS)	Mapped read	Mapping rate to E genome
Bluebunch wheatgrass	Pseudoroegneria	PI591822		Russian_Federation	4971054	4338283	0.87
Bluebunch wheatgrass	Pseudoroegneria	W614085		Iran	12689087	11192748	0.88
Bluebunch wheatgrass	Pseudoroegneria	W614088		Iran	16021136	14238476	0.89
Bluebunch wheatgrass	Pseudoroegneria	PI692242		Uzbekistan	16631974	14674569	0.88
Bluebunch wheatgrass	Pseudoroegneria	PI692240		Uzbekistan	12997093	11632075	0.89
European Bluebunch wheatgrass	Pseudoroegneria cognata	PI670361		China	15750257	14160450	0.9
European Bluebunch wheatgrass	Pseudoroegneria geniculata	PI670439		Uzbekistan	7291317	6346054	0.87
European Bluebunch wheatgrass	Pseudoroegneria geniculata	PI565009	tetraploid	Russian_Federation	10802329	9072068	0.84
European Bluebunch wheatgrass	Pseudoroegneria geniculata	PI670438		Uzbekistan	7989342	7139375	0.89
European Bluebunch wheatgrass	Pseudoroegneria geniculata	PI670277		Russian_Federation	8922975	7791127	0.87
European Bluebunch wheatgrass	Pseudoroegneria geniculata	PI655082		Uzbekistan	6839627	5980027	0.87
European Bluebunch wheatgrass	Pseudoroegneria geniculata	PI632554		Uzbekistan	8896490	7543229	0.85
European Bluebunch wheatgrass	Pseudoroegneria geniculata	PI670437		Russian_Federation	8449044	7427824	0.88
European Bluebunch wheatgrass	Pseudoroegneria geniculata	PI692243		Uzbekistan	6941112	6102068	0.88
European Bluebunch wheatgrass	Pseudoroegneria geniculata	PI639753		Russian_Federation	10429959	9165490	0.88
European Bluebunch wheatgrass	Pseudoroegneria geniculata	PI692220		Russian_Federation	16611479	15025440	0.9
European Bluebunch wheatgrass	Pseudoroegneria geniculata	PI692218		Russian_Federation	6062006	5194963	0.86
European Bluebunch wheatgrass	Pseudoroegneria geniculata	PI692219		Russian_Federation	13318924	11670625	0.88
European Bluebunch wheatgrass	Pseudoroegneria geniculata	PI380650		Iran	37301805	33506633	0.9
European Bluebunch wheatgrass	Pseudoroegneria geniculata	PI634248		Russian_Federation	9217207	7998492	0.87
European Bluebunch wheatgrass	Pseudoroegneria geniculata	PI502271		Russian_Federation	6863697	6104468	0.89
European Bluebunch wheatgrass	Pseudoroegneria geniculata	PI283272		Former	4075239	3613090	0.89
European Bluebunch wheatgrass	Pseudoroegneria libanotica	PI228392	diploid	Iran	8349089	7477702	0.9
European Bluebunch wheatgrass	Pseudoroegneria libanotica	PI228390		Iran	12112525	10647895	0.88
European Bluebunch wheatgrass	Pseudoroegneria libanotica	PI343188	diploid	Iran	10782611	9554389	0.89
European Bluebunch wheatgrass	Pseudoroegneria libanotica	PI228389	diploid	Iran	7657583	6782089	0.89
European Bluebunch wheatgrass	Pseudoroegneria libanotica	PI401274		Iran	7280872	6335427	0.87
European Bluebunch wheatgrass	Pseudoroegneria libanotica	PI692241		Uzbekistan	19683403	17285518	0.88
European Bluebunch wheatgrass	Pseudoroegneria libanotica	PI330687	diploid	Iran	29341372	26268782	0.9
European Bluebunch wheatgrass	Pseudoroegneria libanotica	PI330689		Iran	17780376	15912223	0.89
European Bluebunch wheatgrass	Pseudoroegneria libanotica	PI229583		Iran	6596171	5898424	0.89
North American Bluebunch wheatgrass	Pseudoroegneria spicata	W653618		California	13184035	11887659	0.9
North American Bluebunch wheatgrass	Pseudoroegneria spicata	PI578855		New_Mexico	21982353	19399830	0.88
North American Bluebunch wheatgrass	Pseudoroegneria spicata	PI632480		Montana	12792543	11565789	0.9
North American Bluebunch wheatgrass	Pseudoroegneria spicata	PI232134	diploid	Wyoming	16739095	14940257	0.89
North American Bluebunch wheatgrass	Pseudoroegneria spicata	PI635993	diploid	Washington	14179334	12779508	0.9
North American Bluebunch wheatgrass	Pseudoroegneria spicata	PI675209		Oregon	12208275	11079453	0.91
North American Bluebunch wheatgrass	Pseudoroegneria spicata	PI675256		Wyoming	19113265	17157067	0.9
North American Bluebunch wheatgrass	Pseudoroegneria spicata	PI563872		Montana	13264491	12015911	0.91
North American Bluebunch wheatgrass	Pseudoroegneria spicata	PI232126	tetraploid	Washington	12684142	11412701	0.9
North American Bluebunch wheatgrass	Pseudoroegneria spicata	PI632464		Colorado	13904711	12608730	0.91
North American Bluebunch wheatgrass	Pseudoroegneria spicata	PI236681	diploid	Canada	22099062	20029130	0.91
North American Bluebunch wheatgrass	Pseudoroegneria spicata	W654205		Nevada	11652812	10542717	0.9
North American Bluebunch wheatgrass	Pseudoroegneria spicata	W653619		California	12152967	11050562	0.91
North American Bluebunch wheatgrass	Pseudoroegneria spicata	W654385		Washington	20875532	18782934	0.9
North American Bluebunch wheatgrass	Pseudoroegneria spicata	PI693917		Oregon	6858284	6166107	0.9
North American Bluebunch wheatgrass	Pseudoroegneria spicata	PI650111		Montana	17173836	15441270	0.9
North American Bluebunch wheatgrass	Pseudoroegneria spicata	PI236671		British_Columbia	44826107	40264650	0.9
North American Bluebunch wheatgrass	Pseudoroegneria spicata	PI693193		Washington	10481850	9489899	0.91
North American Bluebunch wheatgrass	Pseudoroegneria spicata	PI619629		Utah	15762653	14295172	0.91
North American Bluebunch wheatgrass	Pseudoroegneria spicata	PI236682		Canada	7942763	7119926	0.9
North American Bluebunch wheatgrass	Pseudoroegneria spicata	W652684		Idaho	17731182	15997265	0.9
North American Bluebunch wheatgrass	Pseudoroegneria spicata	PI675283		Wyoming	29137946	26231298	0.9
North American Bluebunch wheatgrass	Pseudoroegneria spicata	PI675211		Oregon	13122003	11937301	0.91
North American Bluebunch wheatgrass	Pseudoroegneria spicata	W649297		United_States	12812999	11582041	0.9
North American Bluebunch wheatgrass	Pseudoroegneria spicata	PI618736		Idaho	6095475	5384179	0.88
North American Bluebunch wheatgrass	Pseudoroegneria spicata	W645162		Montana	13000772	11757663	0.9
North American Bluebunch wheatgrass	Pseudoroegneria spicata	W645383		Oregon	2975194	2672744	0.9
North American Bluebunch wheatgrass	Pseudoroegneria spicata	PI675210		Oregon	6912369	6233863	0.9
North American Bluebunch wheatgrass	Pseudoroegneria spicata	PI628744		Alberta	9697117	8776441	0.91
North American Bluebunch wheatgrass	Pseudoroegneria spicata	W648628		United_States	13742270	12323961	0.9
North American Bluebunch wheatgrass	Pseudoroegneria spicata	PI675223		Nevada	13351577	11615661	0.87
North American Bluebunch wheatgrass	Pseudoroegneria spicata	PI539873	diploid	Idaho	10656714	9300287	0.87
North American Bluebunch wheatgrass	Pseudoroegneria spicata	PI618756		Wyoming	12036591	10414939	0.87
North American Bluebunch wheatgrass	Pseudoroegneria spicata	PI547151		Oregon	24140383	21315137	0.88
North American Bluebunch wheatgrass	Pseudoroegneria spicata	PI693194		Idaho	31120356	27693881	0.89
North American Bluebunch wheatgrass	Pseudoroegneria spicata	W656550		Utah	14693370	12935791	0.88
North American Bluebunch wheatgrass	Pseudoroegneria spicata	W656551		Utah	10203525	8954996	0.88
North American Bluebunch wheatgrass	Pseudoroegneria spicata	W657593		Washington	24714592	21575182	0.87
North American Bluebunch wheatgrass	Pseudoroegneria spicata	PI693916		Washington	12326719	10955250	0.89
North American Bluebunch wheatgrass	Pseudoroegneria spicata	PI537389		Washington	15805549	13929348	0.88
North American Bluebunch wheatgrass	Pseudoroegneria spicata	W636911	diploid	Utah	15522452	13564571	0.87
North American Bluebunch wheatgrass	Pseudoroegneria spicata	PI693918		Idaho	18269835	16077170	0.88
North American Bluebunch wheatgrass	Pseudoroegneria spicata	PI693919		Oregon	10409889	9189789	0.88
North American Bluebunch wheatgrass	Pseudoroegneria spicata	PI675207		Nevada	12250248	10843855	0.89
North American Bluebunch wheatgrass	Pseudoroegneria spicata	PI675282		Wyoming	21184508	18567947	0.88
North American Bluebunch wheatgrass	Pseudoroegneria spicata	PI675279		Utah	9561351	8233500	0.86
North American Bluebunch wheatgrass	Pseudoroegneria spicata	W656005		Nevada	3374138	2960080	0.88
North American Bluebunch wheatgrass	Pseudoroegneria spicata	PI675208		Oregon	20265158	17850749	0.88
North American Bluebunch wheatgrass	Pseudoroegneria spicata	PI236670	diploid	British_Columbia	26544558	23388934	0.88
North American Bluebunch wheatgrass	Pseudoroegneria spicata	PI236672		British_Columbia	24787298	21976011	0.89
North American Bluebunch wheatgrass	Pseudoroegneria spicata	W659648		Utah	16527791	14520832	0.88
North American Bluebunch wheatgrass	Pseudoroegneria spicata	W650305		Idaho	26961757	23801743	0.88
North American Bluebunch wheatgrass	Pseudoroegneria spicata	PI611149		Washington	17225253	14831607	0.86
North American Bluebunch wheatgrass	Pseudoroegneria spicata	W650502		Wyoming	25150927	21989684	0.87
North American Bluebunch wheatgrass	Pseudoroegneria spicata	W637545		Utah	11694646	10120188	0.87
North American Bluebunch wheatgrass	Pseudoroegneria spicata	W636958		Wyoming	27153097	23676241	0.87
North American Bluebunch wheatgrass	Pseudoroegneria spicata	W620911		Alberta	36775589	31502700	0.86
North American Bluebunch wheatgrass	Pseudoroegneria spicata	W639685		Oregon	7638554	6769376	0.89
North American Bluebunch wheatgrass	Pseudoroegneria spicata	W640868		Oregon	7546663	6687361	0.89
North American Bluebunch wheatgrass	Pseudoroegneria spicata	W641375		Oregon	8638472	7459968	0.86
North American Bluebunch wheatgrass	Pseudoroegneria spicata	W653152		Idaho	8928853	7318716	0.82
North American Bluebunch wheatgrass	Pseudoroegneria spicata	PI693915		Washington	8347695	7277212	0.87
North American Bluebunch wheatgrass	Pseudoroegneria spicata	W614655		Idaho	8119075	7055241	0.87
North American Bluebunch wheatgrass	Pseudoroegneria spicata	W649483		United_States	6538932	5756748	0.88
North American Bluebunch wheatgrass	Pseudoroegneria spicata	W649484		United_States	5026864	4513479	0.9
North American Bluebunch wheatgrass	Pseudoroegneria spicata	W650634		Nevada	5382878	4783672	0.89
North American Bluebunch wheatgrass	Pseudoroegneria spicata	W650633		Nevada	8090619	6948371	0.86
North American Bluebunch wheatgrass	Pseudoroegneria spicata	W649302		United_States	5110155	4405179	0.86
North American Bluebunch wheatgrass	Pseudoroegneria spicata	W644454		United_States	9281707	7915240	0.85
North American Bluebunch wheatgrass	Pseudoroegneria spicata	PI693930		Idaho	9085287	7993591	0.88
North American Bluebunch wheatgrass	Pseudoroegneria spicata	PI675196		Utah	2352554	1984046	0.84
North American Bluebunch wheatgrass	Pseudoroegneria spicata	PI675195		Utah	6661472	5691054	0.85
North American Bluebunch wheatgrass	Pseudoroegneria spicata	W650632		Nevada	7325538	6317433	0.86
North American Bluebunch wheatgrass	Pseudoroegneria spicata	W650631		Idaho	5336504	4642379	0.87
North American Bluebunch wheatgrass	Pseudoroegneria spicata	PI537366		Idaho	3802143	3383450	0.89
North American Bluebunch wheatgrass	Pseudoroegneria spicata	PI675293		Wyoming	15137763	12001234	0.79
North American Bluebunch wheatgrass	Pseudoroegneria spicata	W649300		United_States	25265664	21368611	0.85
North American Bluebunch wheatgrass	Pseudoroegneria spicata	W650304		Nevada	21953344	19107038	0.87
North American Bluebunch wheatgrass	Pseudoroegneria spicata	PI675280		Utah	3684321	3209734	0.87
European Bluebunch wheatgrass	Pseudoroegneria stipifolia	PI636641		Krym	13431909	12060050	0.9
European Bluebunch wheatgrass	Pseudoroegneria stipifolia	PI314058		Former	12748571	11267618	0.88
European Bluebunch wheatgrass	Pseudoroegneria stipifolia	PI675310		Stavropol	8116972	7165139	0.88
European Bluebunch wheatgrass	Pseudoroegneria stipifolia	W621759		Krym	11320165	10256646	0.91
European Bluebunch wheatgrass	Pseudoroegneria strigosa	PI499493		China	10046356	8546543	0.85
European Bluebunch wheatgrass	Pseudoroegneria strigosa	PI499637	diploid	China	7860209	6989094	0.89
European Bluebunch wheatgrass	Pseudoroegneria strigosa	PI547374		Russian_Federation	7638759	6768679	0.89
European Bluebunch wheatgrass	Pseudoroegneria strigosa	PI531753		Estonia	4614579	4086759	0.89
European Bluebunch wheatgrass	Pseudoroegneria strigosa	PI595164	hexaploid	Xinjiang	9446485	8159072	0.86
European Bluebunch wheatgrass	Pseudoroegneria strigosa	PI595172		Xinjiang	11350447	9602229	0.85
European Bluebunch wheatgrass	Pseudoroegneria strigosa	PI639805	hexaploid	Mongolia	7051116	6133778	0.87
European Bluebunch wheatgrass	Pseudoroegneria tauri	PI401330		Iran	10813016	9743532	0.9
European Bluebunch wheatgrass	Pseudoroegneria tauri	PI401324		Iran	7500694	6893547	0.92
European Bluebunch wheatgrass	Pseudoroegneria tauri	PI401329		Iran	10768722	9714018	0.9
European Bluebunch wheatgrass	Pseudoroegneria tauri	PI401326		Iran	9610818	8817793	0.92
European Bluebunch wheatgrass	Pseudoroegneria tauri	PI401321		Iran	12156905	11216690	0.92
European Bluebunch wheatgrass	Pseudoroegneria tauri	PI380644	tetraploid	Iran	12392212	10964917	0.88
European Bluebunch wheatgrass	Pseudoroegneria tauri	PI380645	tetraploid	Iran	17743345	15101582	0.85
European Bluebunch wheatgrass	Pseudoroegneria tauri	PI380646		Iran	14958856	12702638	0.85
European Bluebunch wheatgrass	Pseudoroegneria tauri	PI401331		Iran	13850740	12226193	0.88
European Bluebunch wheatgrass	Pseudoroegneria tauri	PI380647		Iran	10345618	8752248	0.85
European Bluebunch wheatgrass	Pseudoroegneria tauri	PI401328		Iran	5899090	5095004	0.86
European Bluebunch wheatgrass	Pseudoroegneria tauri	PI401325		Iran	7930289	7028524	0.89
European Bluebunch wheatgrass	Pseudoroegneria tauri	PI380648		Iran	5400906	4790377	0.89
European Bluebunch wheatgrass	Pseudoroegneria tauri	PI380652	diploid	Iran	4372656	3858196	0.88
European Bluebunch wheatgrass	Pseudoroegneria tauri	PI401323	diploid	Iran	10097671	8849507	0.88
European Bluebunch wheatgrass	Pseudoroegneria tauri	PI401320		Iran	11982150	10632733	0.89
European Bluebunch wheatgrass	Pseudoroegneria tauri	PI401339		Iran	34020545	30705233	0.9
European Bluebunch wheatgrass	Pseudoroegneria tauri	PI401334		Iran	11319750	10245852	0.91
European Bluebunch wheatgrass	Pseudoroegneria tauri	PI401336		Iran	11485977	10236061	0.89
European Bluebunch wheatgrass	Pseudoroegneria tauri	PI330688	diploid	Iran	28006509	24566152	0.88
European Bluebunch wheatgrass	Pseudoroegneria tauri	PI401327		Iran	8133400	7004818	0.86
European Bluebunch wheatgrass	Pseudoroegneria tauri	PI401333		Iran	30281681	27255338	0.9
European Bluebunch wheatgrass	Pseudoroegneria tauri	PI401322		Iran	13987082	12494931	0.89
European Bluebunch wheatgrass	Pseudoroegneria tauri	PI401338		Iran	18901747	16883788	0.89
Total_reads					1921311467	1698196536
Average reads/sample					1.32504e+07
Note: Ploidy level information were retrieved from GRIN website
Average mapping rate
European Bluebunch wheatgrass	0.882833
North American Bluebunch wheatgrass	0.882564

### Sheet: Table_S2
Table S2: SNV frequency for each chromosome
Chromosome	Size (Mb)	Number of SNVs		Frequency (Mb of SNVs)			Total	31489307
		Pre-filtration	Filtered	Pre-filtration	Filtered		Total SNPs pre-filtration	28277996
1	553.3	3434998	7714	6208.2	13.9418		Total SNPs post-filtration	59511
2	740.5	4704586	9920	6353.26	13.3964		Total INDELs pre-filtration	3186094
3	676.9	4216117	9196	6228.57	13.5855		Total INDELs post-filtration	1272
4	612.9	2950135	5808	4813.4	9.47626		Others	25217
5	625.4	4059875	9057	6491.65	14.4819			25141966
6	584.2	3838194	7963	6570	13.6306
7	744.1	4908131	9853	6596.06	13.2415
Total		28112036	59511		13.1077
percentage on chromosomes		0.994131

### Sheet: Table_S3
Table S3: The ratio of transitions and transversions
Transition	prefiltration
A/G	0.33124
C/T	0.330804
Transversion
A/C	0.0995107
A/T	0.0977637
G/C	0.104543
G/T	0.0996393
	0.401456
Ts/Tv	1.65

### Sheet: Table_S4
Table S4: Q-value for each accession from population structure analysis (k = 4)
Accession	Species	Order	Cluster	Q-value
PI563872	Pseudoroegneria spicata	1	P1	0.0161641
PI563872	Pseudoroegneria spicata	2	P2	0.00145303
PI563872	Pseudoroegneria spicata	3	P3	0.982283
PI563872	Pseudoroegneria spicata	4	P4	0.0001
PI232126	Pseudoroegneria spicata	5	P1	0.0001
PI232126	Pseudoroegneria spicata	6	P2	0.0001
PI232126	Pseudoroegneria spicata	7	P3	0.9997
PI232126	Pseudoroegneria spicata	8	P4	0.0001
PI632464	Pseudoroegneria spicata	9	P1	0.0147122
PI632464	Pseudoroegneria spicata	10	P2	0.0001
PI632464	Pseudoroegneria spicata	11	P3	0.985088
PI632464	Pseudoroegneria spicata	12	P4	0.0001
PI236681	Pseudoroegneria spicata	13	P1	0.0128278
PI236681	Pseudoroegneria spicata	14	P2	0.0001
PI236681	Pseudoroegneria spicata	15	P3	0.986972
PI236681	Pseudoroegneria spicata	16	P4	0.0001
W654205	Pseudoroegneria spicata	17	P1	0.0404872
W654205	Pseudoroegneria spicata	18	P2	0.0001
W654205	Pseudoroegneria spicata	19	P3	0.959313
W654205	Pseudoroegneria spicata	20	P4	0.0001
W653619	Pseudoroegneria spicata	21	P1	0.0275824
W653619	Pseudoroegneria spicata	22	P2	0.0001
W653619	Pseudoroegneria spicata	23	P3	0.972218
W653619	Pseudoroegneria spicata	24	P4	0.0001
W654385	Pseudoroegneria spicata	25	P1	0.00240719
W654385	Pseudoroegneria spicata	26	P2	0.0001
W654385	Pseudoroegneria spicata	27	P3	0.997393
W654385	Pseudoroegneria spicata	28	P4	0.0001
PI693917	Pseudoroegneria spicata	29	P1	0.0848125
PI693917	Pseudoroegneria spicata	30	P2	0.0001
PI693917	Pseudoroegneria spicata	31	P3	0.914988
PI693917	Pseudoroegneria spicata	32	P4	0.0001
PI650111	Pseudoroegneria spicata	33	P1	0.0001
PI650111	Pseudoroegneria spicata	34	P2	0.0001
PI650111	Pseudoroegneria spicata	35	P3	0.9997
PI650111	Pseudoroegneria spicata	36	P4	0.0001
PI236671	Pseudoroegneria spicata	37	P1	0.0001
PI236671	Pseudoroegneria spicata	38	P2	0.0001
PI236671	Pseudoroegneria spicata	39	P3	0.9997
PI236671	Pseudoroegneria spicata	40	P4	0.0001
PI693193	Pseudoroegneria spicata	41	P1	0.0126858
PI693193	Pseudoroegneria spicata	42	P2	0.00839251
PI693193	Pseudoroegneria spicata	43	P3	0.978822
PI693193	Pseudoroegneria spicata	44	P4	0.0001
PI619629	Pseudoroegneria spicata	45	P1	0.0422008
PI619629	Pseudoroegneria spicata	46	P2	0.0001
PI619629	Pseudoroegneria spicata	47	P3	0.957599
PI619629	Pseudoroegneria spicata	48	P4	0.0001
PI236682	Pseudoroegneria spicata	49	P1	0.0709048
PI236682	Pseudoroegneria spicata	50	P2	0.00261277
PI236682	Pseudoroegneria spicata	51	P3	0.926382
PI236682	Pseudoroegneria spicata	52	P4	0.0001
W652684	Pseudoroegneria spicata	53	P1	0.0001
W652684	Pseudoroegneria spicata	54	P2	0.0001
W652684	Pseudoroegneria spicata	55	P3	0.9997
W652684	Pseudoroegneria spicata	56	P4	0.0001
PI675283	Pseudoroegneria spicata	57	P1	0.00875264
PI675283	Pseudoroegneria spicata	58	P2	0.0001
PI675283	Pseudoroegneria spicata	59	P3	0.991047
PI675283	Pseudoroegneria spicata	60	P4	0.0001
PI675211	Pseudoroegneria spicata	61	P1	0.0193972
PI675211	Pseudoroegneria spicata	62	P2	0.0001
PI675211	Pseudoroegneria spicata	63	P3	0.980403
PI675211	Pseudoroegneria spicata	64	P4	0.0001
W649297	Pseudoroegneria spicata	65	P1	0.00568563
W649297	Pseudoroegneria spicata	66	P2	0.0001
W649297	Pseudoroegneria spicata	67	P3	0.994114
W649297	Pseudoroegneria spicata	68	P4	0.0001
PI618736	Pseudoroegneria spicata	69	P1	0.101363
PI618736	Pseudoroegneria spicata	70	P2	0.00446906
PI618736	Pseudoroegneria spicata	71	P3	0.894068
PI618736	Pseudoroegneria spicata	72	P4	0.0001
W645162	Pseudoroegneria spicata	73	P1	0.0535503
W645162	Pseudoroegneria spicata	74	P2	0.0001
W645162	Pseudoroegneria spicata	75	P3	0.94625
W645162	Pseudoroegneria spicata	76	P4	0.0001
W645383	Pseudoroegneria spicata	77	P1	0.121869
W645383	Pseudoroegneria spicata	78	P2	0.0219885
W645383	Pseudoroegneria spicata	79	P3	0.856042
W645383	Pseudoroegneria spicata	80	P4	0.0001
PI675210	Pseudoroegneria spicata	81	P1	0.0753889
PI675210	Pseudoroegneria spicata	82	P2	0.0001
PI675210	Pseudoroegneria spicata	83	P3	0.924411
PI675210	Pseudoroegneria spicata	84	P4	0.0001
PI675256	Pseudoroegneria spicata	85	P1	0.0120263
PI675256	Pseudoroegneria spicata	86	P2	0.00143129
PI675256	Pseudoroegneria spicata	87	P3	0.983754
PI675256	Pseudoroegneria spicata	88	P4	0.00278868
PI628744	Pseudoroegneria spicata	89	P1	0.0291247
PI628744	Pseudoroegneria spicata	90	P2	0.0001
PI628744	Pseudoroegneria spicata	91	P3	0.970675
PI628744	Pseudoroegneria spicata	92	P4	0.0001
PI693915	Pseudoroegneria spicata	93	P1	0.037286
PI693915	Pseudoroegneria spicata	94	P2	0.00791331
PI693915	Pseudoroegneria spicata	95	P3	0.95211
PI693915	Pseudoroegneria spicata	96	P4	0.00269093
W614655	Pseudoroegneria spicata	97	P1	0.00855477
W614655	Pseudoroegneria spicata	98	P2	0.00399851
W614655	Pseudoroegneria spicata	99	P3	0.98157
W614655	Pseudoroegneria spicata	100	P4	0.00587698
W649483	Pseudoroegneria spicata	101	P1	0.0278462
W649483	Pseudoroegneria spicata	102	P2	0.00585049
W649483	Pseudoroegneria spicata	103	P3	0.962611
W649483	Pseudoroegneria spicata	104	P4	0.00369264
W649484	Pseudoroegneria spicata	105	P1	0.0725762
W649484	Pseudoroegneria spicata	106	P2	0.0001
W649484	Pseudoroegneria spicata	107	P3	0.927224
W649484	Pseudoroegneria spicata	108	P4	0.0001
W650634	Pseudoroegneria spicata	109	P1	0.0417539
W650634	Pseudoroegneria spicata	110	P2	0.0001
W650634	Pseudoroegneria spicata	111	P3	0.947153
W650634	Pseudoroegneria spicata	112	P4	0.0109932
W650633	Pseudoroegneria spicata	113	P1	0.0238876
W650633	Pseudoroegneria spicata	114	P2	0.00536123
W650633	Pseudoroegneria spicata	115	P3	0.967973
W650633	Pseudoroegneria spicata	116	P4	0.00277784
W649302	Pseudoroegneria spicata	117	P1	0.116891
W649302	Pseudoroegneria spicata	118	P2	0.00527582
W649302	Pseudoroegneria spicata	119	P3	0.877733
W649302	Pseudoroegneria spicata	120	P4	0.0001
W644454	Pseudoroegneria spicata	121	P1	0.025523
W644454	Pseudoroegneria spicata	122	P2	0.0001
W644454	Pseudoroegneria spicata	123	P3	0.968723
W644454	Pseudoroegneria spicata	124	P4	0.00565375
W653152	Pseudoroegneria spicata	125	P1	0.0409762
W653152	Pseudoroegneria spicata	126	P2	0.00191869
W653152	Pseudoroegneria spicata	127	P3	0.948667
W653152	Pseudoroegneria spicata	128	P4	0.00843799
PI693930	Pseudoroegneria spicata	129	P1	0.0268678
PI693930	Pseudoroegneria spicata	130	P2	0.00267067
PI693930	Pseudoroegneria spicata	131	P3	0.959404
PI693930	Pseudoroegneria spicata	132	P4	0.0110573
PI675196	Pseudoroegneria spicata	133	P1	0.1351
PI675196	Pseudoroegneria spicata	134	P2	0.0120131
PI675196	Pseudoroegneria spicata	135	P3	0.84957
PI675196	Pseudoroegneria spicata	136	P4	0.00331688
PI675195	Pseudoroegneria spicata	137	P1	0.0891821
PI675195	Pseudoroegneria spicata	138	P2	0.0001
PI675195	Pseudoroegneria spicata	139	P3	0.910618
PI675195	Pseudoroegneria spicata	140	P4	0.0001
W650632	Pseudoroegneria spicata	141	P1	0.0250051
W650632	Pseudoroegneria spicata	142	P2	0.00326017
W650632	Pseudoroegneria spicata	143	P3	0.967128
W650632	Pseudoroegneria spicata	144	P4	0.0046063
W650631	Pseudoroegneria spicata	145	P1	0.0833502
W650631	Pseudoroegneria spicata	146	P2	0.000553495
W650631	Pseudoroegneria spicata	147	P3	0.912708
W650631	Pseudoroegneria spicata	148	P4	0.00338813
PI537366	Pseudoroegneria spicata	149	P1	0.0934127
PI537366	Pseudoroegneria spicata	150	P2	0.0105634
PI537366	Pseudoroegneria spicata	151	P3	0.895924
PI537366	Pseudoroegneria spicata	152	P4	0.0001
PI675293	Pseudoroegneria spicata	153	P1	0.0325006
PI675293	Pseudoroegneria spicata	154	P2	0.0001
PI675293	Pseudoroegneria spicata	155	P3	0.964475
PI675293	Pseudoroegneria spicata	156	P4	0.00292435
W653618	Pseudoroegneria spicata	157	P1	0.0162764
W653618	Pseudoroegneria spicata	158	P2	0.0001
W653618	Pseudoroegneria spicata	159	P3	0.983524
W653618	Pseudoroegneria spicata	160	P4	0.0001
W648628	Pseudoroegneria spicata	161	P1	0.0787301
W648628	Pseudoroegneria spicata	162	P2	0.0001
W648628	Pseudoroegneria spicata	163	P3	0.92107
W648628	Pseudoroegneria spicata	164	P4	0.0001
PI578855	Pseudoroegneria spicata	165	P1	0.0247894
PI578855	Pseudoroegneria spicata	166	P2	0.0001
PI578855	Pseudoroegneria spicata	167	P3	0.975011
PI578855	Pseudoroegneria spicata	168	P4	0.0001
PI632480	Pseudoroegneria spicata	169	P1	0.0111119
PI632480	Pseudoroegneria spicata	170	P2	0.0001
PI632480	Pseudoroegneria spicata	171	P3	0.988688
PI632480	Pseudoroegneria spicata	172	P4	0.0001
PI232134	Pseudoroegneria spicata	173	P1	0.0387386
PI232134	Pseudoroegneria spicata	174	P2	0.0001
PI232134	Pseudoroegneria spicata	175	P3	0.961061
PI232134	Pseudoroegneria spicata	176	P4	0.0001
PI635993	Pseudoroegneria spicata	177	P1	0.0307438
PI635993	Pseudoroegneria spicata	178	P2	0.00172687
PI635993	Pseudoroegneria spicata	179	P3	0.967429
PI635993	Pseudoroegneria spicata	180	P4	0.0001
PI675209	Pseudoroegneria spicata	181	P1	0.0677795
PI675209	Pseudoroegneria spicata	182	P2	0.0001
PI675209	Pseudoroegneria spicata	183	P3	0.932021
PI675209	Pseudoroegneria spicata	184	P4	0.0001
PI675223	Pseudoroegneria spicata	185	P1	0.0223922
PI675223	Pseudoroegneria spicata	186	P2	0.0001
PI675223	Pseudoroegneria spicata	187	P3	0.977408
PI675223	Pseudoroegneria spicata	188	P4	0.0001
PI539873	Pseudoroegneria spicata	189	P1	0.0340414
PI539873	Pseudoroegneria spicata	190	P2	0.00046316
PI539873	Pseudoroegneria spicata	191	P3	0.965395
PI539873	Pseudoroegneria spicata	192	P4	0.0001
PI618756	Pseudoroegneria spicata	193	P1	0.0491111
PI618756	Pseudoroegneria spicata	194	P2	0.00392018
PI618756	Pseudoroegneria spicata	195	P3	0.946869
PI618756	Pseudoroegneria spicata	196	P4	0.0001
PI547151	Pseudoroegneria spicata	197	P1	0.0001
PI547151	Pseudoroegneria spicata	198	P2	0.0001
PI547151	Pseudoroegneria spicata	199	P3	0.9997
PI547151	Pseudoroegneria spicata	200	P4	0.0001
PI693194	Pseudoroegneria spicata	201	P1	0.0001
PI693194	Pseudoroegneria spicata	202	P2	0.0001
PI693194	Pseudoroegneria spicata	203	P3	0.9997
PI693194	Pseudoroegneria spicata	204	P4	0.0001
W656550	Pseudoroegneria spicata	205	P1	0.0001
W656550	Pseudoroegneria spicata	206	P2	0.0001
W656550	Pseudoroegneria spicata	207	P3	0.9997
W656550	Pseudoroegneria spicata	208	P4	0.0001
W656551	Pseudoroegneria spicata	209	P1	0.0703637
W656551	Pseudoroegneria spicata	210	P2	0.0001
W656551	Pseudoroegneria spicata	211	P3	0.929436
W656551	Pseudoroegneria spicata	212	P4	0.0001
W657593	Pseudoroegneria spicata	213	P1	0.0001
W657593	Pseudoroegneria spicata	214	P2	0.0001
W657593	Pseudoroegneria spicata	215	P3	0.9997
W657593	Pseudoroegneria spicata	216	P4	0.0001
PI693916	Pseudoroegneria spicata	217	P1	0.033281
PI693916	Pseudoroegneria spicata	218	P2	0.00109738
PI693916	Pseudoroegneria spicata	219	P3	0.965522
PI693916	Pseudoroegneria spicata	220	P4	0.0001
PI537389	Pseudoroegneria spicata	221	P1	0.0001
PI537389	Pseudoroegneria spicata	222	P2	0.0001
PI537389	Pseudoroegneria spicata	223	P3	0.9997
PI537389	Pseudoroegneria spicata	224	P4	0.0001
W636911	Pseudoroegneria spicata	225	P1	0.0198434
W636911	Pseudoroegneria spicata	226	P2	0.0001
W636911	Pseudoroegneria spicata	227	P3	0.979957
W636911	Pseudoroegneria spicata	228	P4	0.0001
PI693918	Pseudoroegneria spicata	229	P1	0.0150085
PI693918	Pseudoroegneria spicata	230	P2	0.0001
PI693918	Pseudoroegneria spicata	231	P3	0.984792
PI693918	Pseudoroegneria spicata	232	P4	0.0001
PI693919	Pseudoroegneria spicata	233	P1	0.0199765
PI693919	Pseudoroegneria spicata	234	P2	0.0001
PI693919	Pseudoroegneria spicata	235	P3	0.97847
PI693919	Pseudoroegneria spicata	236	P4	0.00145372
PI675207	Pseudoroegneria spicata	237	P1	0.0378829
PI675207	Pseudoroegneria spicata	238	P2	0.0001
PI675207	Pseudoroegneria spicata	239	P3	0.961917
PI675207	Pseudoroegneria spicata	240	P4	0.0001
PI675282	Pseudoroegneria spicata	241	P1	0.0001
PI675282	Pseudoroegneria spicata	242	P2	0.0001
PI675282	Pseudoroegneria spicata	243	P3	0.999538
PI675282	Pseudoroegneria spicata	244	P4	0.000261844
PI675279	Pseudoroegneria spicata	245	P1	0.0929755
PI675279	Pseudoroegneria spicata	246	P2	0.00877028
PI675279	Pseudoroegneria spicata	247	P3	0.898154
PI675279	Pseudoroegneria spicata	248	P4	0.0001
W656005	Pseudoroegneria spicata	249	P1	0.12596
W656005	Pseudoroegneria spicata	250	P2	0.00788203
W656005	Pseudoroegneria spicata	251	P3	0.858856
W656005	Pseudoroegneria spicata	252	P4	0.00730159
PI675208	Pseudoroegneria spicata	253	P1	0.0001
PI675208	Pseudoroegneria spicata	254	P2	0.0001
PI675208	Pseudoroegneria spicata	255	P3	0.9997
PI675208	Pseudoroegneria spicata	256	P4	0.0001
PI236670	Pseudoroegneria spicata	257	P1	0.0001
PI236670	Pseudoroegneria spicata	258	P2	0.0001
PI236670	Pseudoroegneria spicata	259	P3	0.9997
PI236670	Pseudoroegneria spicata	260	P4	0.0001
PI236672	Pseudoroegneria spicata	261	P1	0.0001
PI236672	Pseudoroegneria spicata	262	P2	0.00654861
PI236672	Pseudoroegneria spicata	263	P3	0.990235
PI236672	Pseudoroegneria spicata	264	P4	0.00311606
W659648	Pseudoroegneria spicata	265	P1	0.0397329
W659648	Pseudoroegneria spicata	266	P2	0.0001
W659648	Pseudoroegneria spicata	267	P3	0.960067
W659648	Pseudoroegneria spicata	268	P4	0.0001
W650305	Pseudoroegneria spicata	269	P1	0.0001
W650305	Pseudoroegneria spicata	270	P2	0.0001
W650305	Pseudoroegneria spicata	271	P3	0.9997
W650305	Pseudoroegneria spicata	272	P4	0.0001
PI611149	Pseudoroegneria spicata	273	P1	0.0249886
PI611149	Pseudoroegneria spicata	274	P2	0.0001
PI611149	Pseudoroegneria spicata	275	P3	0.974811
PI611149	Pseudoroegneria spicata	276	P4	0.0001
W650502	Pseudoroegneria spicata	277	P1	0.0001
W650502	Pseudoroegneria spicata	278	P2	0.0001
W650502	Pseudoroegneria spicata	279	P3	0.9997
W650502	Pseudoroegneria spicata	280	P4	0.0001
W637545	Pseudoroegneria spicata	281	P1	0.0459821
W637545	Pseudoroegneria spicata	282	P2	0.0001
W637545	Pseudoroegneria spicata	283	P3	0.953818
W637545	Pseudoroegneria spicata	284	P4	0.0001
W636958	Pseudoroegneria spicata	285	P1	0.0001
W636958	Pseudoroegneria spicata	286	P2	0.0001
W636958	Pseudoroegneria spicata	287	P3	0.9997
W636958	Pseudoroegneria spicata	288	P4	0.0001
W620911	Pseudoroegneria spicata	289	P1	0.0001
W620911	Pseudoroegneria spicata	290	P2	0.0001
W620911	Pseudoroegneria spicata	291	P3	0.9997
W620911	Pseudoroegneria spicata	292	P4	0.0001
W639685	Pseudoroegneria spicata	293	P1	0.0231992
W639685	Pseudoroegneria spicata	294	P2	0.0001
W639685	Pseudoroegneria spicata	295	P3	0.976601
W639685	Pseudoroegneria spicata	296	P4	0.0001
W640868	Pseudoroegneria spicata	297	P1	0.0162781
W640868	Pseudoroegneria spicata	298	P2	0.007217
W640868	Pseudoroegneria spicata	299	P3	0.971451
W640868	Pseudoroegneria spicata	300	P4	0.00505426
W641375	Pseudoroegneria spicata	301	P1	0.0117673
W641375	Pseudoroegneria spicata	302	P2	0.0001
W641375	Pseudoroegneria spicata	303	P3	0.988033
W641375	Pseudoroegneria spicata	304	P4	0.0001
W649300	Pseudoroegneria spicata	305	P1	0.0001
W649300	Pseudoroegneria spicata	306	P2	0.0001
W649300	Pseudoroegneria spicata	307	P3	0.9997
W649300	Pseudoroegneria spicata	308	P4	0.0001
W650304	Pseudoroegneria spicata	309	P1	0.00544894
W650304	Pseudoroegneria spicata	310	P2	0.0001
W650304	Pseudoroegneria spicata	311	P3	0.994351
W650304	Pseudoroegneria spicata	312	P4	0.0001
PI591822	Pseudoroegneria	313	P1	0.15604
PI591822	Pseudoroegneria	314	P2	0.013094
PI591822	Pseudoroegneria	315	P3	0.401766
PI591822	Pseudoroegneria	316	P4	0.4291
W614085	Pseudoroegneria	317	P1	0.9997
W614085	Pseudoroegneria	318	P2	0.0001
W614085	Pseudoroegneria	319	P3	0.0001
W614085	Pseudoroegneria	320	P4	0.0001
W614088	Pseudoroegneria	321	P1	0.9997
W614088	Pseudoroegneria	322	P2	0.0001
W614088	Pseudoroegneria	323	P3	0.0001
W614088	Pseudoroegneria	324	P4	0.0001
PI692242	Pseudoroegneria	325	P1	0.0001
PI692242	Pseudoroegneria	326	P2	0.0001
PI692242	Pseudoroegneria	327	P3	0.0001
PI692242	Pseudoroegneria	328	P4	0.9997
PI692240	Pseudoroegneria	329	P1	0.24661
PI692240	Pseudoroegneria	330	P2	0.016477
PI692240	Pseudoroegneria	331	P3	0.679707
PI692240	Pseudoroegneria	332	P4	0.0572059
PI229583	Pseudoroegneria	333	P1	0.80465
PI229583	Pseudoroegneria	334	P2	0.0001
PI229583	Pseudoroegneria	335	P3	0.171589
PI229583	Pseudoroegneria	336	P4	0.0236605
PI670361	Pseudoroegneria cognata	337	P1	0.255813
PI670361	Pseudoroegneria cognata	338	P2	0.0118127
PI670361	Pseudoroegneria cognata	339	P3	0.68837
PI670361	Pseudoroegneria cognata	340	P4	0.0440049
PI670439	Pseudoroegneria geniculata	341	P1	0.0949496
PI670439	Pseudoroegneria geniculata	342	P2	0.000751149
PI670439	Pseudoroegneria geniculata	343	P3	0.27434
PI670439	Pseudoroegneria geniculata	344	P4	0.629959
PI565009	Pseudoroegneria geniculata	345	P1	0.234209
PI565009	Pseudoroegneria geniculata	346	P2	0.160346
PI565009	Pseudoroegneria geniculata	347	P3	0.546295
PI565009	Pseudoroegneria geniculata	348	P4	0.0591501
PI670438	Pseudoroegneria geniculata	349	P1	0.2291
PI670438	Pseudoroegneria geniculata	350	P2	0.0079668
PI670438	Pseudoroegneria geniculata	351	P3	0.712416
PI670438	Pseudoroegneria geniculata	352	P4	0.0505171
PI670277	Pseudoroegneria geniculata	353	P1	0.0001
PI670277	Pseudoroegneria geniculata	354	P2	0.0001
PI670277	Pseudoroegneria geniculata	355	P3	0.0517612
PI670277	Pseudoroegneria geniculata	356	P4	0.948039
PI655082	Pseudoroegneria geniculata	357	P1	0.00926906
PI655082	Pseudoroegneria geniculata	358	P2	0.00191083
PI655082	Pseudoroegneria geniculata	359	P3	0.195798
PI655082	Pseudoroegneria geniculata	360	P4	0.793022
PI632554	Pseudoroegneria geniculata	361	P1	0.0733771
PI632554	Pseudoroegneria geniculata	362	P2	0.37014
PI632554	Pseudoroegneria geniculata	363	P3	0.299185
PI632554	Pseudoroegneria geniculata	364	P4	0.257297
PI670437	Pseudoroegneria geniculata	365	P1	0.00156229
PI670437	Pseudoroegneria geniculata	366	P2	0.0001
PI670437	Pseudoroegneria geniculata	367	P3	0.159572
PI670437	Pseudoroegneria geniculata	368	P4	0.838766
PI692243	Pseudoroegneria geniculata	369	P1	0.0855878
PI692243	Pseudoroegneria geniculata	370	P2	0.0001
PI692243	Pseudoroegneria geniculata	371	P3	0.222424
PI692243	Pseudoroegneria geniculata	372	P4	0.691888
PI639753	Pseudoroegneria geniculata	373	P1	0.00726829
PI639753	Pseudoroegneria geniculata	374	P2	0.0001
PI639753	Pseudoroegneria geniculata	375	P3	0.0364575
PI639753	Pseudoroegneria geniculata	376	P4	0.956174
PI692220	Pseudoroegneria geniculata	377	P1	0.993838
PI692220	Pseudoroegneria geniculata	378	P2	0.0001
PI692220	Pseudoroegneria geniculata	379	P3	0.0001
PI692220	Pseudoroegneria geniculata	380	P4	0.00596235
PI692218	Pseudoroegneria geniculata	381	P1	0.108161
PI692218	Pseudoroegneria geniculata	382	P2	0.0001
PI692218	Pseudoroegneria geniculata	383	P3	0.27158
PI692218	Pseudoroegneria geniculata	384	P4	0.620159
PI692219	Pseudoroegneria geniculata	385	P1	0.0001
PI692219	Pseudoroegneria geniculata	386	P2	0.0001
PI692219	Pseudoroegneria geniculata	387	P3	0.0001
PI692219	Pseudoroegneria geniculata	388	P4	0.9997
PI380650	Pseudoroegneria geniculata	389	P1	0.946995
PI380650	Pseudoroegneria geniculata	390	P2	0.0001
PI380650	Pseudoroegneria geniculata	391	P3	0.0528051
PI380650	Pseudoroegneria geniculata	392	P4	0.0001
PI634248	Pseudoroegneria geniculata	393	P1	0.078629
PI634248	Pseudoroegneria geniculata	394	P2	0.00221807
PI634248	Pseudoroegneria geniculata	395	P3	0.253709
PI634248	Pseudoroegneria geniculata	396	P4	0.665444
PI502271	Pseudoroegneria geniculata	397	P1	0.0788529
PI502271	Pseudoroegneria geniculata	398	P2	0.567939
PI502271	Pseudoroegneria geniculata	399	P3	0.326747
PI502271	Pseudoroegneria geniculata	400	P4	0.0264609
PI283272	Pseudoroegneria geniculata	401	P1	0.142792
PI283272	Pseudoroegneria geniculata	402	P2	0.379579
PI283272	Pseudoroegneria geniculata	403	P3	0.453919
PI283272	Pseudoroegneria geniculata	404	P4	0.0237104
PI228392	Pseudoroegneria libanotica	405	P1	0.0591424
PI228392	Pseudoroegneria libanotica	406	P2	0.0001
PI228392	Pseudoroegneria libanotica	407	P3	0.196276
PI228392	Pseudoroegneria libanotica	408	P4	0.744482
PI228390	Pseudoroegneria libanotica	409	P1	0.928318
PI228390	Pseudoroegneria libanotica	410	P2	0.0001
PI228390	Pseudoroegneria libanotica	411	P3	0.0714819
PI228390	Pseudoroegneria libanotica	412	P4	0.0001
PI343188	Pseudoroegneria libanotica	413	P1	0.934945
PI343188	Pseudoroegneria libanotica	414	P2	0.0001
PI343188	Pseudoroegneria libanotica	415	P3	0.0648554
PI343188	Pseudoroegneria libanotica	416	P4	0.0001
PI228389	Pseudoroegneria libanotica	417	P1	0.817457
PI228389	Pseudoroegneria libanotica	418	P2	0.0001
PI228389	Pseudoroegneria libanotica	419	P3	0.181667
PI228389	Pseudoroegneria libanotica	420	P4	0.000775768
PI401274	Pseudoroegneria libanotica	421	P1	0.818921
PI401274	Pseudoroegneria libanotica	422	P2	0.0001
PI401274	Pseudoroegneria libanotica	423	P3	0.180879
PI401274	Pseudoroegneria libanotica	424	P4	0.0001
PI692241	Pseudoroegneria libanotica	425	P1	0.0821975
PI692241	Pseudoroegneria libanotica	426	P2	0.0001
PI692241	Pseudoroegneria libanotica	427	P3	0.215981
PI692241	Pseudoroegneria libanotica	428	P4	0.701722
PI330687	Pseudoroegneria libanotica	429	P1	0.879795
PI330687	Pseudoroegneria libanotica	430	P2	0.0001
PI330687	Pseudoroegneria libanotica	431	P3	0.120006
PI330687	Pseudoroegneria libanotica	432	P4	0.0001
PI330689	Pseudoroegneria libanotica	433	P1	0.9997
PI330689	Pseudoroegneria libanotica	434	P2	0.0001
PI330689	Pseudoroegneria libanotica	435	P3	0.0001
PI330689	Pseudoroegneria libanotica	436	P4	0.0001
PI636641	Pseudoroegneria stipifolia	437	P1	0.0001
PI636641	Pseudoroegneria stipifolia	438	P2	0.816911
PI636641	Pseudoroegneria stipifolia	439	P3	0.15388
PI636641	Pseudoroegneria stipifolia	440	P4	0.0291092
PI314058	Pseudoroegneria stipifolia	441	P1	0.0001
PI314058	Pseudoroegneria stipifolia	442	P2	0.773861
PI314058	Pseudoroegneria stipifolia	443	P3	0.158329
PI314058	Pseudoroegneria stipifolia	444	P4	0.0677105
PI675310	Pseudoroegneria stipifolia	445	P1	0.289588
PI675310	Pseudoroegneria stipifolia	446	P2	0.0393454
PI675310	Pseudoroegneria stipifolia	447	P3	0.625596
PI675310	Pseudoroegneria stipifolia	448	P4	0.0454707
W621759	Pseudoroegneria stipifolia	449	P1	0.0001
W621759	Pseudoroegneria stipifolia	450	P2	0.951508
W621759	Pseudoroegneria stipifolia	451	P3	0.0116652
W621759	Pseudoroegneria stipifolia	452	P4	0.0367273
PI499637	Pseudoroegneria strigosa	453	P1	0.209858
PI499637	Pseudoroegneria strigosa	454	P2	0.012228
PI499637	Pseudoroegneria strigosa	455	P3	0.746109
PI499637	Pseudoroegneria strigosa	456	P4	0.0318048
PI547374	Pseudoroegneria strigosa	457	P1	0.0771136
PI547374	Pseudoroegneria strigosa	458	P2	0.557233
PI547374	Pseudoroegneria strigosa	459	P3	0.306509
PI547374	Pseudoroegneria strigosa	460	P4	0.0591449
PI531753	Pseudoroegneria strigosa	461	P1	0.298624
PI531753	Pseudoroegneria strigosa	462	P2	0.0603227
PI531753	Pseudoroegneria strigosa	463	P3	0.59108
PI531753	Pseudoroegneria strigosa	464	P4	0.049974
PI595172	Pseudoroegneria strigosa	465	P1	0.0669202
PI595172	Pseudoroegneria strigosa	466	P2	0.563447
PI595172	Pseudoroegneria strigosa	467	P3	0.202523
PI595172	Pseudoroegneria strigosa	468	P4	0.16711
PI639805	Pseudoroegneria strigosa	469	P1	0.0819142
PI639805	Pseudoroegneria strigosa	470	P2	0.546483
PI639805	Pseudoroegneria strigosa	471	P3	0.220568
PI639805	Pseudoroegneria strigosa	472	P4	0.151035
PI595164	Pseudoroegneria strigosa	473	P1	0.15633
PI595164	Pseudoroegneria strigosa	474	P2	0.489384
PI595164	Pseudoroegneria strigosa	475	P3	0.203958
PI595164	Pseudoroegneria strigosa	476	P4	0.150329
PI499493	Pseudoroegneria strigosa	477	P1	0.133466
PI499493	Pseudoroegneria strigosa	478	P2	0.734187
PI499493	Pseudoroegneria strigosa	479	P3	0.132247
PI499493	Pseudoroegneria strigosa	480	P4	0.0001
PI401330	Pseudoroegneria tauri	481	P1	0.138461
PI401330	Pseudoroegneria tauri	482	P2	0.829518
PI401330	Pseudoroegneria tauri	483	P3	0.0319211
PI401330	Pseudoroegneria tauri	484	P4	0.0001
PI401324	Pseudoroegneria tauri	485	P1	0.823047
PI401324	Pseudoroegneria tauri	486	P2	0.0001
PI401324	Pseudoroegneria tauri	487	P3	0.169842
PI401324	Pseudoroegneria tauri	488	P4	0.00701116
PI401329	Pseudoroegneria tauri	489	P1	0.107585
PI401329	Pseudoroegneria tauri	490	P2	0.832614
PI401329	Pseudoroegneria tauri	491	P3	0.059701
PI401329	Pseudoroegneria tauri	492	P4	0.0001
PI401326	Pseudoroegneria tauri	493	P1	0.820536
PI401326	Pseudoroegneria tauri	494	P2	0.000282898
PI401326	Pseudoroegneria tauri	495	P3	0.168482
PI401326	Pseudoroegneria tauri	496	P4	0.010699
PI401321	Pseudoroegneria tauri	497	P1	0.939092
PI401321	Pseudoroegneria tauri	498	P2	0.0001
PI401321	Pseudoroegneria tauri	499	P3	0.060708
PI401321	Pseudoroegneria tauri	500	P4	0.0001
PI380644	Pseudoroegneria tauri	501	P1	0.990829
PI380644	Pseudoroegneria tauri	502	P2	0.0001
PI380644	Pseudoroegneria tauri	503	P3	0.00897113
PI380644	Pseudoroegneria tauri	504	P4	0.0001
PI380645	Pseudoroegneria tauri	505	P1	0.0001
PI380645	Pseudoroegneria tauri	506	P2	0.9997
PI380645	Pseudoroegneria tauri	507	P3	0.0001
PI380645	Pseudoroegneria tauri	508	P4	0.0001
PI380646	Pseudoroegneria tauri	509	P1	0.0465605
PI380646	Pseudoroegneria tauri	510	P2	0.95324
PI380646	Pseudoroegneria tauri	511	P3	0.0001
PI380646	Pseudoroegneria tauri	512	P4	0.0001
PI401331	Pseudoroegneria tauri	513	P1	0.960921
PI401331	Pseudoroegneria tauri	514	P2	0.0001
PI401331	Pseudoroegneria tauri	515	P3	0.0343838
PI401331	Pseudoroegneria tauri	516	P4	0.00459538
PI380647	Pseudoroegneria tauri	517	P1	0.121165
PI380647	Pseudoroegneria tauri	518	P2	0.725772
PI380647	Pseudoroegneria tauri	519	P3	0.152964
PI380647	Pseudoroegneria tauri	520	P4	0.0001
PI401328	Pseudoroegneria tauri	521	P1	0.177108
PI401328	Pseudoroegneria tauri	522	P2	0.483321
PI401328	Pseudoroegneria tauri	523	P3	0.327395
PI401328	Pseudoroegneria tauri	524	P4	0.0121755
PI401325	Pseudoroegneria tauri	525	P1	0.795964
PI401325	Pseudoroegneria tauri	526	P2	0.0001
PI401325	Pseudoroegneria tauri	527	P3	0.198174
PI401325	Pseudoroegneria tauri	528	P4	0.00576189
PI380648	Pseudoroegneria tauri	529	P1	0.659918
PI380648	Pseudoroegneria tauri	530	P2	0.0049616
PI380648	Pseudoroegneria tauri	531	P3	0.320293
PI380648	Pseudoroegneria tauri	532	P4	0.0148268
PI380652	Pseudoroegneria tauri	533	P1	0.663143
PI380652	Pseudoroegneria tauri	534	P2	0.0001
PI380652	Pseudoroegneria tauri	535	P3	0.314527
PI380652	Pseudoroegneria tauri	536	P4	0.0222304
PI401323	Pseudoroegneria tauri	537	P1	0.931722
PI401323	Pseudoroegneria tauri	538	P2	0.0001
PI401323	Pseudoroegneria tauri	539	P3	0.068078
PI401323	Pseudoroegneria tauri	540	P4	0.0001
PI401320	Pseudoroegneria tauri	541	P1	0.935215
PI401320	Pseudoroegneria tauri	542	P2	0.0001
PI401320	Pseudoroegneria tauri	543	P3	0.0645854
PI401320	Pseudoroegneria tauri	544	P4	0.0001
PI401339	Pseudoroegneria tauri	545	P1	0.9997
PI401339	Pseudoroegneria tauri	546	P2	0.0001
PI401339	Pseudoroegneria tauri	547	P3	0.0001
PI401339	Pseudoroegneria tauri	548	P4	0.0001
PI401334	Pseudoroegneria tauri	549	P1	0.992932
PI401334	Pseudoroegneria tauri	550	P2	0.00454186
PI401334	Pseudoroegneria tauri	551	P3	0.00242584
PI401334	Pseudoroegneria tauri	552	P4	0.0001
PI401336	Pseudoroegneria tauri	553	P1	0.9997
PI401336	Pseudoroegneria tauri	554	P2	0.0001
PI401336	Pseudoroegneria tauri	555	P3	0.0001
PI401336	Pseudoroegneria tauri	556	P4	0.0001
PI675280	Pseudoroegneria tauri	557	P1	0.0915077
PI675280	Pseudoroegneria tauri	558	P2	0.00410415
PI675280	Pseudoroegneria tauri	559	P3	0.904288
PI675280	Pseudoroegneria tauri	560	P4	0.0001
PI330688	Pseudoroegneria tauri	561	P1	0.989865
PI330688	Pseudoroegneria tauri	562	P2	0.0001
PI330688	Pseudoroegneria tauri	563	P3	0.00993486
PI330688	Pseudoroegneria tauri	564	P4	0.0001
PI401327	Pseudoroegneria tauri	565	P1	0.574917
PI401327	Pseudoroegneria tauri	566	P2	0.00616737
PI401327	Pseudoroegneria tauri	567	P3	0.395714
PI401327	Pseudoroegneria tauri	568	P4	0.023202
PI401333	Pseudoroegneria tauri	569	P1	0.9997
PI401333	Pseudoroegneria tauri	570	P2	0.0001
PI401333	Pseudoroegneria tauri	571	P3	0.0001
PI401333	Pseudoroegneria tauri	572	P4	0.0001
PI401322	Pseudoroegneria tauri	573	P1	0.906101
PI401322	Pseudoroegneria tauri	574	P2	0.0001
PI401322	Pseudoroegneria tauri	575	P3	0.0936988
PI401322	Pseudoroegneria tauri	576	P4	0.0001
PI401338	Pseudoroegneria tauri	577	P1	0.9997
PI401338	Pseudoroegneria tauri	578	P2	0.0001
PI401338	Pseudoroegneria tauri	579	P3	0.0001
PI401338	Pseudoroegneria tauri	580	P4	0.0001

### Sheet: Table_S5
Table S5: Accessions selected for inference of the species tree
PI693919	Pseudoroegneria_spicata
PI675211	Pseudoroegneria_spicata
PI539873	Pseudoroegneria_spicata
PI232134	Pseudoroegneria_spicata
PI380648	Pseudoroegneria_tauri
PI401326	Pseudoroegneria_tauri
PI380652	Pseudoroegneria_tauri
PI401325	Pseudoroegneria_tauri
PI229583	Pseudoroegneria_libanotica
PI228389	Pseudoroegneria_libanotica
PI401274	Pseudoroegneria_libanotica
PI228390	Pseudoroegneria_libanotica
PI692218	Pseudoroegneria_geniculata
PI670439	Pseudoroegneria_geniculata
PI634248	Pseudoroegneria_geniculata
PI692243	Pseudoroegneria_geniculata
PI314058	Pseudoroegneria_stipifolia
PI595172	Pseudoroegneria_strigosa
PI639805	Pseudoroegneria_strigosa
PI636641	Pseudoroegneria_strigosa
PI675310	Pseudoroegneria_stipifolia
Oryza_sativa019	Oryza_sativa
Oryza_sativa733	Oryza_sativa
